# Exaggerated in vivo IL-17 responses discriminate recall responses in active TB

**DOI:** 10.1101/516690

**Authors:** Gabriele Pollara, Carolin T Turner, Gillian S Tomlinson, Lucy CK Bell, Ayesha Khan, Luis Felipe Peralta, Anna Folino, Ayse Akarca, Cristina Venturini, Tina Baker, Fabio LM Ricciardolo, Teresa Marafioti, Cesar Ugarte-Gil, David AJ Moore, Benjamin M Chain, Mahdad Noursadeghi

## Abstract

Host immune responses at the site of *Mycobacterium tuberculosis* (Mtb) infection serve to contain the pathogen, but also mediate the pathogenesis of tuberculosis (TB) and onward transmission of infection. Interferon gamma (IFNγ) responses do not discriminate between protection and pathogenicity, but IL-17A/F responses, known to drive pathology in diverse chronic inflammatory diseases, have also been associated with TB pathogenesis in animal models. At the site of in vivo immune recall responses to Mtb modelled by the tuberculin skin test, we show for the first time that active TB in humans is also associated with exaggerated IL-17A/F expression, accumulation of Th17 cells and IL-17A/F bioactivity, including increased neutrophil recruitment and matrix metalloproteinase-1 expression directly implicated in TB pathogenesis. These features discriminate recall responses in patients with active TB from those with cured or latent infection and are also evident at the site of TB disease. Our data support targeting of this pathway in host-directed therapy for TB.
