## Supplementary tables for "Exaggerated in vivo IL-17 responses discriminate recall responses in active TB"

### Sheet: E1 - Inclusion criteria
Table E1 - Study groups' inclusion and exclusion criteria.
Active TB patients
Inclusion criteria	Exclusion criteria
Clinical ± microbiological diagnosis of active TB	HIV seropositive
<4 weeks since starting TB treatment	Neoplastic disease
>16 years age	AIDS defining disease other than tuberculosis or KSHV infection
	Hepatitis B/C co-infection
	Immunomodulatory therapy (e.g. corticosteroids or interferon)
	Immunization within preceding 2 weeks
	Existing paradoxical reaction to anti-tuberculosis treatment
	Previous keloid formation
Cured TB patients
Inclusion criteria	Exclusion criteria
Microbiological diagnosis of active TB	Clinical or radiological evidence of TB disease
M tuberculosis sensitive to at least 3 first line anti-TB drugs (rifampicin, isoniazid, pyrazinamide, ethambutol)	HIV seropositive
<24 months from completion of curative anti-TB treatment	Neoplastic disease
>18 years age	Hepatitis B/C co-infection
	Immunomodulatory therapy (e.g. corticosteroids or interferon)
	Immunization within preceding 2 weeks
	Existing paradoxical reaction to anti-tuberculosis treatment
	Previous keloid formation
Latent TB infection
Inclusion criteria	Exclusion criteria
Positive peripheral blood IFNγ release assay (IGRA)	Clinical or radiological evidence of TB disease
Migrants from country with incidence of TB disease >10 per 100 000 residing in UK for >2 years*	HIV seropositive
	Neoplastic disease
	Hepatitis B/C co-infection
	Immunomodulatory therapy (e.g. corticosteroids or interferon)
	Immunization within preceding 2 weeks
	Existing paradoxical reaction to anti-tuberculosis treatment
	Previous keloid formation
* this inclusion criteria not applicable for recruitment of individuals with latent TB infection in Peru

### Sheet: E2 - Clinical metadata
Table E2. Patient cohort metadata
Discovery cohorts (figs 1 to 4)		TST		Saline controls
		Active TB	Cured TB
Number		16	18	10
Age (median & range)		40 (25-71)	43 (20-60)	39 (18-54)
Gender	Male (%)	62	61	70
	Female (%)	38	39	30
Ethnicity	White (%)	14	23	20
	Black (%)	57	5	70
	South American (%)	0	50	0
	Asian (%)	19	11	10
	Mixed (%)	10	11	0
Site of disease	Pulmonary (%)	66	71	90
	Extrapulmonary (%)	34	29	10
TST induration (median & range)		20 (0-28)	19 (0-38)	N/A
Validation cohorts (fig 5)		TST		Saline controls
		Active TB	Latent TB
Number		10	23	15
Gender	Male (%)	60	35	40
	Female (%)	40	65	53
Ethnicity	White (%)	30	4	33
	Black (%)	40	9	20
	South American (%)	10	56	20
	Asian (%)	10	30	13
	Mixed (%)	10	0	7
Site of disease	Pulmonary (%)	100	N/A	100*
	Extrapulmonary (%)	0	N/A	0*
TST induration (median & range)		24 (0-70)	24 (5-47)	N/A
* applies only to actve TB patients receiving saline injection

### Sheet: E3 - Active vs cured
Table E3. Genes differentially overexpressed in active TB vs cured TB
Gene name	Fold induction in active TB vs cured TB (log2)	p value
MMP1	4.51581	1.40232e-05
DEFB4A	4.11131	4.60995e-07
SERPINB3	3.6835	1.27682e-06
SERPINB4	3.45042	1.58758e-06
DEFB103B	2.18085	3.42805e-05
S100A7A	2.10996	0.00080027
FLNA	2.0895	0
LCE3A	1.97229	6.68524e-05
VEGFA	1.81971	6.81471e-08
SERPINB13	1.81902	9.67889e-05
FDCSP	1.79042	0.00122612
PRSS53	1.78822	9.64743e-05
DSC2	1.7714	4.96135e-06
SPRR2C	1.76072	0.000149129
SPRR2B	1.74498	0.000714745
KRT16	1.73112	0.000283862
KRT6B	1.71883	0.00698925
LCE3D	1.63925	0.000612445
KLK6	1.51019	0.00413579
PI3	1.49566	0.00065383
MMP3	1.4733	0.0090123
IL24	1.4666	0.005729
SPRR2A	1.39212	7.32043e-05
KRT6C	1.37321	0.00128416
ADM	1.28421	0.000408021
LAMC2	1.2674	5.93095e-05
C15orf48	1.23714	0.000110758
SH2D5	1.2264	0.000170923
S100A2	1.20661	0.000334905
FAM110C	1.1485	1.04912e-05
SPP1	1.13951	0.00257249
HK2	1.12922	0.000448219
S100A9	1.1274	0.00161178
FOXN2	1.10303	6.104e-08
ERO1L	1.083	0.000464838
HLA-B	1.07647	1.63233e-06
ANGPTL4	1.06124	0.000786005
SEC24A	1.0447	3.81922e-09
TRIM10	1.04436	0.00102115
HIST2H2AA4	1.03786	0.000111136
MME	1.02481	0.000653739
XDH	1.02096	0.00829571
ZNF562	1.01323	7.13716e-08
ATP12A	1.00783	0.00355033

### Sheet: E4 - Cured vs active
Table E4. Genes differentially overexpressed in cured TB vs active TB
Gene name	Fold induction in cured TB vs active TB (log2)	p value
FAM177B	3.4617	1.33737e-09
ADAMTS8	2.02413	2.53242e-07
CTSZ	1.94319	9.06638e-08
TNFRSF6B	1.93899	9.78395e-12
HAS1	1.83046	1.40052e-07
NES	1.78073	2.9059e-12
HNRNPUL2	1.69264	2.81997e-14
PTPRCAP	1.6326	1.91644e-09
UTS2	1.6144	0.000413501
HP	1.60003	0.000938271
CCL21	1.57889	0.000100443
TAGLN	1.55771	4.1362e-09
C17orf70	1.50303	0
FUS	1.43104	1.33227e-14
SELL	1.42899	2.28863e-07
SKAP1	1.40449	2.39652e-06
CDC42EP4	1.39705	6.24678e-12
C3	1.37942	3.02794e-05
CCDC71	1.37231	4.44089e-15
FAM107A	1.36928	1.11787e-05
ECE1	1.34512	1.25229e-11
FOSB	1.30927	0.000822328
PGA3	1.30401	0.000322057
ACKR1	1.2905	3.06713e-06
ENG	1.28903	6.60765e-11
TCF7	1.28668	3.21989e-06
DOHH	1.28482	2.96207e-13
HTRA3	1.25672	7.1438e-07
FLNA	1.23965	2.57581e-11
OGFR	1.22056	1.34302e-10
CD8B	1.21416	4.53823e-06
COL15A1	1.21262	8.77505e-08
LINC01140	1.2061	0.000160149
C1QTNF1	1.20396	2.65401e-08
PIM2	1.19974	1.26509e-05
LBH	1.1964	1.18081e-09
KLF2	1.18607	1.15745e-06
LSP1	1.15558	4.63303e-06
C10orf10	1.14703	3.95877e-05
ZAP70	1.14346	7.04117e-07
LMNA	1.13269	2.61791e-12
CARD11	1.12814	1.71977e-07
TMEM229B	1.12494	1.34251e-06
ITGA4	1.12345	4.28457e-05
APBB1IP	1.12343	2.11432e-06
EGLN2	1.11092	9.16756e-11
LMNB1	1.10831	6.29467e-09
LOXL1	1.09958	5.72289e-06
ELMO1	1.0989	4.26624e-09
RASGRP2	1.07885	2.18994e-06
MFNG	1.07819	7.33274e-08
KIF21B	1.07579	7.21007e-07
PDIA4	1.07198	1.23529e-09
SLC12A9	1.06152	2.10099e-12
CYR61	1.05528	0.00191892
CD40LG	1.04929	0.00011198
CD27	1.0322	6.14419e-06
SDF4	1.03166	4.44089e-16
NFKB2	1.02118	7.95211e-08
LTB	1.01259	0.00102173
LIMK1	1.00778	6.20923e-08
SERTAD3	1.00632	1.37359e-09
S1PR4	1.005	0.000136803
37135	1.00469	6.25804e-07
ASTN2	1.00376	0.000108333
TNFRSF11B	1.00217	8.73186e-05
THY1	1.00182	2.90072e-05

### Sheet: E5 - Transcriptomic datasets
Table E5. Accession numbers and reference DOI for microarray data used in manuscript.
Description of data set	Array express accession no	Reference DOI
Molecular profiling of the tuberculin skin test in patients with active tuberculosis with and without HIV-1 co-infection	E-MTAB-3254	https://doi.org/10.1371/journal.ppat.1005469
Transcriptional profiling of the tuberculin skin test in patients cured from active tuberculosis disease	E-MTAB-6815
Transcriptional profiling of the tuberculin skin test in patients with active and latent tuberculosis	E-MTAB-6816
Subpopulations of CD163 positive macrophages are classically activated in psoriasis	GSE18686	http://dx.doi.org/10.1038/jid.2010.165
Transcription profiling of human primary keratinocytes treated with either IL-17, IL-22 or IFNg	GSE12109	10.1111/j.1365-2133.2008.08769.x
Expression data from primary human keratinocytes exposed to cytokines in vitro	GSE36287	10.1371/journal.pone.0034594
Transcriptional profiling of endobronchial ultrasound guided lymph node samples to aid diagnosis of mediastinal lymphadenopathy	E-MTAB-2547	http://dx.doi.org/10.1378/chest.15-0647
Gene expression profiles of caseous human pulmonary TB granulomas derived from TB patients	GSE20050	doi: 10.1002/emmm.201000079
Combinatorial flexibility of cytokine during Human T helper cells differentiation	GSE54627	doi:10.1038/ncomms4987
Transcriptional profiles of CCR7lo effector memory human T cell subsets	GSE49703
Transcription profiling by array of human CD4+T-cells, Th1/Th2 polarized time-series and primary memory subsets	E-MTAB-4687	http://dx.doi.org/10.1016/j.celrep.2016.05.091
Gene expression profiling in psoriatic lesional and non-lesional skin [brodalumab treatment]	GSE53552	doi: 10.4049/jimmunol.1301737

### Sheet: E6 - KC response modules
Table E6 - Gene composition of keratinocyte (KC) response modules representing cytokine bioactivity
KC IL-17	KC IFNg	KC IFNa	KC TNFa
SLC11A2	CDK18	BST2	INHBA
SPRR2C	DYRK4	CMPK2	SQSTM1
FGFR1OP	ZC3HAV1	RGCC	NFKB2
ALOX12B	NMI	MX2	NRCAM
DEFB4A	IFI35	PLAC8	TMEFF1
SPRR3	CARHSP1	IFI44L	CD83
CXCL6	CCDC109B	IFIT3	IGFBP3
SLC25A12	CXCL10	IFIT1	SEMA3C
SERPINB3 /// SERPINB4	BBOX1	HERC5	CSF2
TFRC	APOL2		MMP9
	PLSCR4
	BLNK
	C18orf25
	HLA-F
	STEAP4
	HSD17B2
	STAT2
	IDO1
	CCL5
	OAS3
	BPGM
	C1S
	SLC12A7
	C1R
	PLA2G3
	MAN1A1
	CTSS
	OAS1
	RSAD2
	MX1
	ERAP2
	TMEM158
	HLA-DMA
	C19orf66
	CAPN3
	SP140L
	HCP5
	C16orf7
	PML
	HLA-DPA1
	HLA-DRB1
	MARCKSL1
	IRF1
	GOLM1
	IL32
	RHOF
	PARP12
	SSPN
	FAP
	SPSB1
	TRIM22
	WARS
	CCRL1
	RARRES1
	HLA-DMB
	IRF7
	BST2
	LMO2
	TMEM149
	DDX60
	SCNN1A
	HIST1H4H
	JHDM1D
	SLC25A28
	CFB
	DDX58
	SP100
	SP110
	JAK2
	SH3BP2
	PDGFRA
	ACP5
	ETV7
	LGMN
	HERC6
	CASP1
	APOBEC3G
	ATP9A
	XAF1
	LAP3
	ARHGAP25
	IFIH1
	INPP1
	SECTM1
	IL12RB2
	TRIM21
	RAB27A
	SAMHD1
	ATF3
	APOBEC3A
	APOL6
	ITPKC
	CPM
	TAP2
	LY75
	AIM2
	SLFN12
	TAPBPL
	BTN2A2
	SLC27A3
	GBP2
	SERPINB9
	PCYT1A
	CASP10
	PDCD1LG2
	CBR3
	SEPX1
	USP18
	HLA-E
	IL15
	GABARAPL1
	SAMD9
	HSD11B1
	BTN3A2
	IFI44L
	IFIT5
	UBA7
	FAM46A
	RNF114
	ACE2
	PDLIM4
	BTN3A1
	LAMP3
	CCL8
	CLEC2B
	RARRES3
	CEACAM1
	IL15RA
	MXRA5
	SERPING1
	TNS1
	CPEB3
	GBP1
	SLC2A3
	CASP7
	HLA-C
	DENND1A
	SBNO2
	CLU
	ACSL5
	OAS2
	IFI30
	TLR2
	CD74
	PSMB8
	HLA-DRA
	APOL1
	GSDMD
	CX3CL1
	CASP4
	EDNRA
	IFITM1
	SEC24A
	CXCL9
	RBM47
	SH3TC1
	CD40
	TRAFD1
	NRG1
	VSNL1
	DPYD
	LBH
	CFH
	TAP1
	PSMB10
	PLOD2
	PLXDC1
	HLA-G
	ACP2
	MR1
	NACAD
	ERAP1
	ISG20
	IL22RA1
	APOL3
	GSDMB
	OASL
	LY96
	MTMR11
	GLDC
	CIITA
	CCL2
	BTN3A3
	NNMT
	CCL7
	CXCL11
	UBE2L6
	STAT1
	C21orf7
	TMEM62
	OGFR
	TLR3
	TNFRSF14
	RTP4
	CYP1B1
	IFI44
	SLC15A3
	RIPK2
	CREM
	RNF24
	ISG15
	PARP8
	MX2
	IFIT3
	CCDC68
	IFIT2
	PCLO
	KLF4
	IFI27
	KCTD14
	SLC44A4

### Sheet: E7 - T helper modules
Table E7 - Gene composition of modules representing CD4+ T helper (Th) cell phenotype.
Th1	Th2	Th17
IFNG	IL31	CTSL1
IL21	IL3	S100A2
SNORD53	FBLN5	PRG4
C11orf17	CCL1	DNAJC12
CXCL8	GATA3	IL23R
RDH10	ATXN7L1	IL1R2
	DAPK1	FNBP1L
	GJB2	FAM49A
	CLDN1	CCL20
	NSMCE1	DENND1B
	SNORD13P2	IL17F
	HLA-DQA1	EMP1
	TUBB2A	PLIN2
	CRTAM	IL26
	DYNC2LI1	IL7R
	ABCD3	GCLC
	PMCH	NSUN3
	TNFRSF9	CAMSAP1L1
	HOMER2	RAB23
	TNFSF14	DHRS9
	MAOA	RCAN2
	IL13	AKAP12
	HMOX1	C14orf182
	ETFB	TSHZ2
	CTNS	SNORD31
	RNU2-1	ASS1
	IL1RN	IFT46
	TGFBR3	STRADB
	ZNF165	PHGDH
	GPR183	RGS2
	AGPAT9	ISOC1
	MT1G	CD68
	MYLIP	LANCL1
	COX11	ANO6
	TPRG1	DIXDC1
	PLXNC1	TIMP1
	SNORD43	FAM129A
	MED27	KIF5C
	ASAP1	MT3
	GNAI1	FLT1
	MT1F	TMEM173
	ARMCX6	CXCR4
	ZNF643	EPAS1
	RPL7L1	SLC7A11
	CABLES1	GRAMD3
	SGPL1	PITPNC1
	CST7	ARHGAP19
	SCPEP1	FBXO9
	HOMER1	BNIP3
	GSTA4	PRO0611
	GNA15	RPP30
	DUSP10	EYS
	ZDBF2	GNG10
	MICAL2	NAPSB
	SNORD49A	TRIM38
	C3orf64	PJA2
	PECI	MGST2
	STK17B	DNAJC18
	PRMT3	GLUL
	CENPI	ABHD5
	GPR65	CAPN2
	MIR142	KCNK1
	SLC35F5	INO80C
	SNORD52	ARHGEF12
	P2RY10	RAPGEF2
	SNORA73A	PTGR1
	P2RX4	RNASEH2A
	C19orf42	TXNL4B
	IFT27	C2orf56
	CCL5	SQRDL
	TUBB4	KCTD18
	C10orf58	ZNF587
	GPR18	CCDC23
	SNORD45C	IKBKAP
	HRH2	C3orf37
	SLC4A7	UGDH
	ABCB7	ANLN
	PDCD11	IKZF3
	NFKBIZ	ZNF518A
	RAD17	RNFT1
	SLC5A3	WBP5
	SNORD75	TPD52L2
	MT1H	PAK1
	SLC39A8	RFTN1
	MIRLET7D	PPID
		COG6
		S100A6
		TMEM167B
		YIPF5
		PPP2CB
		AARS
		DNAJB5
		GGH
		NDUFV2
		E2F7
		ARL2
		UBE2T
		PTMS
		HS2ST1
		C11orf67
		CCDC104
		ZC3HAV1
		SLC33A1
		TMTC3
		SACS
		ENO2
		IL1R1
		SMARCB1
		KLF7
		SYT11
		GCA
		C6orf162
		PDP1
		RPS27L
		IER3IP1
		ALDH1B1
		ZDHHC4
		APPL1
		N6AMT2
		FAM40B
		SMURF1
		C12orf23
		IFIT2
		IDS
		HSPB11
		NTAN1
		CDC42BPB
		HDLBP
		MTRF1
		GTF2F1
		TMEM14C
		COPS6
		ATP6V0A1
		TDP2
		DCUN1D3
		KDELR1
		DLGAP5
		FAM162A
		IL2RB
		TRIP4
		RUNX1
		MGAT4A
		ARF4
		MKRN2
		RING1
		CLIP1
		MAP3K4
		PPP1R15A
		CORO1C
		GALNT4
		CEP170
		ZNF277
		C9orf72
		ARL3
		CCNB1
		CASK
		EDEM3
		MAP1LC3B2
		RPP14
		AMZ2
		FAM188A
		SARS
		CXorf57
		EAF2

### Sheet: E8 - IL-1 response module
Table E8 - Gene composition of fibroblast response module representing IL-1b bioactivity
CSF3
CXCL2
IL11
CCL8
CCL20
C15ORF48
CSF2
PIM2
NR4A2
CXCL6
HAS3
CXCL1
NFKBIZ
PFKFB3
MAP3K8
CXCL5
GNA15
NAMPT
TFAP2C
IL6
C2CD4B
MSL3
MT1G
MGC87042
IER3
FGF2
STEAP1
MTE
LOC100134000
OSGIN2
ZC3H12A
MT1X
HIATL1
C20ORF127
MTHFD2L
GLIS3
CHMP1B
RCAN1
MFSD2
EGLN1
KCNG1
STEAP2
C7ORF63
SLC43A3
TGIF1
DNAJB9
ITPRIP
ZC3H12C
SERPINB4
TWIST2
JARID2
FOXO3
LRIG1
SGK1
ADORA2A
NAB1
RNF145
